# Development of a stable microbial community for the study of plasmid-mediated antimicrobial resistance in a continuous culturing device

**DOI:** 10.64898/2026.10.13.758845

**Authors:** Thu-Hien Vu, Tania Alonso-Vásquez, Elisa Sestini, Alessio Masoni, Katharina Grabowski, Camille Andrieu, Leanid Laganenka, Francesca Di Patti, Marco Fondi, Marco Galardini

## Abstract

Horizontal gene transfer (HGT) is a major contributor to the spread of antimicrobial resistance (AMR) in microbial communities, particularly through conjugative plasmids. The dynamics of the spread of these plasmids in a susceptible microbial community requires a defined and controllable *in vitro* system, which is currently lacking from existing laboratory evolution systems. Here we describe the development of TriComm, an engineered microbial community of three strains with complementary amino acid auxotrophies, maintained in continuous culture under real-time optical and fluorescence monitoring. We show that two conjugative plasmids carrying resistance genes (*bla*_OXA-48_ and *mcr-1*) generally rescued TriComm from collapse under antimicrobial treatment, and that this protection was dependent on conjugative transfer. Community composition remained stable across most conditions, including after the AMR plasmid had spread through the population. Through mathematical modeling we predict that modulating both drug efficacy and conjugation rate can lead to the collapse of the community, suggesting potential strategies to limit the spread of AMR via HGT.
