## Supplementary Table 1 for "Development of a stable microbial community for the study of plasmid-mediated antimicrobial resistance in a continuous culturing device"

### Sheet: Sheet1
Sample	Experiment	Replicate	Vial	Condition	Sample type	Expected strain	Time (h)	Chromosome coverage (x)	Deleted auxotrophy genes	Genotype from auxotrophy deletions	Auxotrophy genotype check	Fluorescent marker from coverage	Marker plasmid check	pS2313M (msfGFP) / chromosome	pS2313RS (mScarlet) / chromosome	pOXA-48 / chromosome	PN23 / chromosome
ancestrals/LM1	ancestral	1		ancestral clone	clone	LM	0	287.94	lysA,metA	LM			N/A
ancestrals/PL1	ancestral	1		ancestral clone	clone	PL	0	161.08	lysA,pheA	PL			N/A
ancestrals/PM1	ancestral	1		ancestral clone	clone	PM	0	477.37	metA,pheA	PM			N/A
ancestrals/LM2	ancestral	2		ancestral clone	clone	LM	0	304.53	lysA,metA	LM			N/A
ancestrals/PL2	ancestral	2		ancestral clone	clone	PL	0	426.17	lysA,pheA	PL			N/A
ancestrals/PM2	ancestral	2		ancestral clone	clone	PM	0	62.39	metA,pheA	PM			N/A
ancestrals/LM_PVB	ancestral			ancestral clone, PVB donor	clone	LM	0	297.72	lysA,metA	LM			N/A	0	0	2.73
PN23_rep2/M3_314h	PN23	rep2	M3	TriComm PN23 1xMIC COL	population		314	167					N/A	0.91	11.17		1.76
PN23_rep2/M3_455h	PN23	rep2	M3	TriComm PN23 1xMIC COL	population		455	212.92					N/A	12.23	58.67		6.22
PN23_rep2/M3_PL_clone1	PN23	rep2	M3	TriComm PN23 1xMIC COL	clone	PL		195.76	lysA,pheA	PL	match	PL	match	50.91	0.01		6.25
PN23_rep2/M3_PM_clone1	PN23	rep2	M3	TriComm PN23 1xMIC COL	clone	PM		219.26	metA,pheA	PM	match	PM	match	0	104.05		5.29
PN23_rep1/M6_PM_clone1	PN23	rep1	M6	TriComm PN23 1xMIC COL	clone	PM		363.03	metA,pheA	PM	match	PM	match	0	33.41		2.21
pOXA48_rep2/M0_306h	pOXA48	rep2	M0	TriComm KAN no drug	population		306	525.44					N/A	10.43	8.19	0
pOXA48_rep2/M0_PL_clone1	pOXA48	rep2	M0	TriComm KAN no drug	clone	PL		224.75	lysA,pheA	PL	match	PL	match	80.82	0	0.01
pOXA48_rep2/M0_PM_clone1	pOXA48	rep2	M0	TriComm KAN no drug	clone	PM		269.92	metA,pheA	PM	match	PM	match	0	37.66	0
pOXA48_rep1/M4_198h	pOXA48	rep1	M4	TriComm PVI no drug	population		198	183.39					N/A	4.09	7.09	0.01
pOXA48_rep1/M4_LM_clone1	pOXA48	rep1	M4	TriComm PVI no drug	clone	LM		231.97	lysA,metA	LM	match	none (LM)	match	0	0	0.9
pOXA48_rep2/M4_306h	pOXA48	rep2	M4	TriComm PVI no drug	population		306	368.05					N/A	45.42	14.27	0
pOXA48_rep2/M4_PL_clone1	pOXA48	rep2	M4	TriComm PVI no drug	clone	PL		231.14	lysA,pheA	PL	match	PL	match	26.14	0.05	0.58
pOXA48_rep1/M5_198h	pOXA48	rep1	M5	TriComm PVI 16xMIC AMP	population		198	234.76					N/A	10.23	11.51	0.2
pOXA48_rep1/M5_LM_M9	pOXA48	rep1	M5	TriComm PVI 16xMIC AMP	population	LM		212.78	lysA,metA	LM			N/A	0.01	0.11	0.44
pOXA48_rep1/M5_PL_clone1	pOXA48	rep1	M5	TriComm PVI 16xMIC AMP	clone	PL		267.65	lysA,pheA	PL	match	PL	match	47.39	0	1.33
pOXA48_rep1/M5_PL_clone2	pOXA48	rep1	M5	TriComm PVI 16xMIC AMP	clone	PL		329.81	lysA,pheA	PL	match	PL	match	23.18	0	1.01
pOXA48_rep1/M5_PM_M9	pOXA48	rep1	M5	TriComm PVI 16xMIC AMP	population	PM		276.58	metA,pheA	PM			N/A	0.01	8.29	0.58
pOXA48_rep2/M5_306h	pOXA48	rep2	M5	TriComm PVI 16xMIC AMP	population		306	419.14					N/A	10.08	13.09	0.68
pOXA48_rep2/M5_PL_clone1	pOXA48	rep2	M5	TriComm PVI 16xMIC AMP	clone	PL		357.99	lysA,pheA	PL	match	PL	match	56.12	0	2.13
pOXA48_rep2/M5_PL_clone2	pOXA48	rep2	M5	TriComm PVI 16xMIC AMP	clone	PL		397.23	lysA,pheA	PL	match	PL	match	61.97	0	1.04
pOXA48_rep1/M6_198h	pOXA48	rep1	M6	TriComm PVB no drug	population		198	252.76					N/A	17.59	6.29	0
pOXA48_rep2/M6_306h	pOXA48	rep2	M6	TriComm PVB no drug	population		306	353.88					N/A	27.03	8.74	0
pOXA48_rep1/M7_198h	pOXA48	rep1	M7	TriComm PVB 16xMIC AMP	population		198	400.01					N/A	20.68	17.3	0
pOXA48_rep1/M7_LM_clone1	pOXA48	rep1	M7	TriComm PVB 16xMIC AMP	clone	LM		211.73	lysA,metA	LM	match	none (LM)	match	0.01	0	6.78
pOXA48_rep1/M7_LM_clone2	pOXA48	rep1	M7	TriComm PVB 16xMIC AMP	clone	LM		304.48	lysA,metA	LM	match	none (LM)	match	0.01	0	6.43
pOXA48_rep2/M7_LM_clone1	pOXA48	rep2	M7	TriComm PVB 16xMIC AMP	clone	LM		273.79	lysA,metA	LM	match	none (LM)	match	0	0	8.23
pOXA48_rep2/M7_LM_clone2	pOXA48	rep2	M7	TriComm PVB 16xMIC AMP	clone	LM		972.9	lysA,metA	LM	match	none (LM)	match	0	0	9.21
