## Supplementary Table 2 for "Development of a stable microbial community for the study of plasmid-mediated antimicrobial resistance in a continuous culturing device"

### Sheet: Sheet1
Sample	Experiment	Replicate	Vial	Condition	Sample type	Strain	Time (h)	Replicon	Position	Type	Change	Gene	Amino acid change	Gene position	Category	Product	Detection	Frequency	Class	Ancestor carrying this call
ancestrals/LM_PVB	ancestral			ancestral clone, PVB donor	clone	LM	0	pOXA48	33165	DEL	12349 bp deletion at 33165	[IFA14_RS00230]–[IFA14_RS00325]			large_deletion	pOXA-48 conjugative transfer region: ssb, mobA, traI, DotD/TraH lipoprotein, type IV secretion system genes	polymorphism mode	0.891753	de novo	LM_PVB
PN23_rep2/M3_314h	PN23	rep2	M3	TriComm PN23 1xMIC COL	population		314	chromosome	982566	SNP	C982566A	ompF/asnS		intergenic (-128/+475)	snp_intergenic	porin OmpF/asparagine--tRNA ligase	polymorphism mode	0.601803	de novo
PN23_rep2/M3_314h	PN23	rep2	M3	TriComm PN23 1xMIC COL	population		314	chromosome	1703101	SNP	C1703101G	rsxC	A642A	1926	snp_synonymous	electron transport complex subunit RsxC	polymorphism mode	0.0590811	de novo
PN23_rep2/M3_314h	PN23	rep2	M3	TriComm PN23 1xMIC COL	population		314	chromosome	2222669	SNP	T2222669C	yohP/dusC		intergenic (+125/+248)	snp_intergenic	small membrane protein YohP/tRNA dihydrouridine(16) synthase DusC	polymorphism mode	0.238614	de novo
PN23_rep2/M3_314h	PN23	rep2	M3	TriComm PN23 1xMIC COL	population		314	chromosome	2242020	SNP	G2242020C	lysP/yieE		intergenic (-9/+196)	snp_intergenic	lysine-specific permease/DNA-binding transcriptional regulator YeiE	polymorphism mode	0.177183	de novo
PN23_rep2/M3_314h	PN23	rep2	M3	TriComm PN23 1xMIC COL	population		314	chromosome	2622193	SNP	G2622193A	pdeF	F35F	105	snp_synonymous	cyclic-guanylate-specific phosphodiesterase PdeF	polymorphism mode	0.086061	de novo
PN23_rep2/M3_314h	PN23	rep2	M3	TriComm PN23 1xMIC COL	population		314	chromosome	3375205	SNP	T3375205G	degQ	A368A	1104	snp_synonymous	serine endoprotease DegQ	polymorphism mode	0.0905814	de novo
PN23_rep2/M3_314h	PN23	rep2	M3	TriComm PN23 1xMIC COL	population		314	chromosome	3529502	SNP	C3529502A	ompR	G148C	442	snp_nonsynonymous	osmolarity response regulator transcription factor OmpR	polymorphism mode	0.172133	de novo
PN23_rep2/M3_314h	PN23	rep2	M3	TriComm PN23 1xMIC COL	population		314	chromosome	3669222	SNP	G3669222T	yhjE	M359I	1077	snp_nonsynonymous	MFS transporter	polymorphism mode	0.112322	de novo
PN23_rep2/M3_314h	PN23	rep2	M3	TriComm PN23 1xMIC COL	population		314	chromosome	3941611	SNP	G3941611T	maoP	E56*	166	snp_nonsense	macrodomain Ori organization protein MaoP	polymorphism mode	0.0568204	de novo
PN23_rep2/M3_314h	PN23	rep2	M3	TriComm PN23 1xMIC COL	population		314	chromosome	4599281	SNP	C4599281A	prfC	A17A	51	snp_synonymous	peptide chain release factor 3	polymorphism mode	0.376655	de novo
PN23_rep2/M3_455h	PN23	rep2	M3	TriComm PN23 1xMIC COL	population		455	PN23	208	SNP	T208C	pI protein	D22D	66	snp_synonymous	PI protein	polymorphism mode	0.0943303	de novo
PN23_rep2/M3_455h	PN23	rep2	M3	TriComm PN23 1xMIC COL	population		455	chromosome	361187	SNP	G361187A	lacI	A186V	557	snp_nonsynonymous	DNA-binding transcriptional repressor LacI	polymorphism mode	0.114339	de novo
PN23_rep2/M3_455h	PN23	rep2	M3	TriComm PN23 1xMIC COL	population		455	chromosome	2242020	SNP	G2242020C	lysP/yieE		intergenic (-9/+196)	snp_intergenic	lysine-specific permease/DNA-binding transcriptional regulator YeiE	polymorphism mode	0.559188	de novo
PN23_rep2/M3_455h	PN23	rep2	M3	TriComm PN23 1xMIC COL	population		455	chromosome	2891234	SNP	A2891234G	ygcS	V23A	68	snp_nonsynonymous	MFS transporter	polymorphism mode	0.0706196	de novo
PN23_rep2/M3_455h	PN23	rep2	M3	TriComm PN23 1xMIC COL	population		455	chromosome	3026191	SNP	C3026191T	yqfG	R6C	16	snp_nonsynonymous	protein YqfG	polymorphism mode	0.06179	de novo
PN23_rep2/M3_455h	PN23	rep2	M3	TriComm PN23 1xMIC COL	population		455	chromosome	3529444	SNP	G3529444T	ompR	A167E	500	snp_nonsynonymous	osmolarity response regulator transcription factor OmpR	polymorphism mode	0.351826	de novo
PN23_rep2/M3_455h	PN23	rep2	M3	TriComm PN23 1xMIC COL	population		455	chromosome	3529498	SNP	G3529498T	ompR	T149K	446	snp_nonsynonymous	osmolarity response regulator transcription factor OmpR	polymorphism mode	0.54233	de novo
PN23_rep2/M3_455h	PN23	rep2	M3	TriComm PN23 1xMIC COL	population		455	chromosome	3669222	SNP	G3669222T	yhjE	M359I	1077	snp_nonsynonymous	MFS transporter	polymorphism mode	0.363582	de novo
PN23_rep2/M3_455h	PN23	rep2	M3	TriComm PN23 1xMIC COL	population		455	chromosome	3673287	SNP	G3673287T	kdgK	R170L	509	snp_nonsynonymous	2-dehydro-3-deoxygluconokinase	polymorphism mode	0.067977	de novo
PN23_rep2/M3_455h	PN23	rep2	M3	TriComm PN23 1xMIC COL	population		455	chromosome	3769775	SNP	C3769775T	yibT/yibL		intergenic (-35/-250)	snp_intergenic	protein YibT/YibL family ribosome-associated protein	polymorphism mode	0.0733352	de novo
PN23_rep2/M3_455h	PN23	rep2	M3	TriComm PN23 1xMIC COL	population		455	chromosome	4434450	SNP	G4434450A	tamB	S174S	522	snp_synonymous	autotransporter assembly complex protein TamB	polymorphism mode	0.0587335	de novo
PN23_rep2/M3_455h	PN23	rep2	M3	TriComm PN23 1xMIC COL	population		455	chromosome	4599281	SNP	C4599281A	prfC	A17A	51	snp_synonymous	peptide chain release factor 3	polymorphism mode	0.4512	de novo
PN23_rep2/M3_PL_clone1	PN23	rep2	M3	TriComm PN23 1xMIC COL	clone	PL		chromosome	982560	SNP	T982560A	ompF/asnS		intergenic (-122/+481)	snp_intergenic	porin OmpF/asparagine--tRNA ligase	consensus	1	de novo
PN23_rep2/M3_PL_clone1	PN23	rep2	M3	TriComm PN23 1xMIC COL	clone	PL		chromosome	2242020	SNP	G2242020C	lysP/yieE		intergenic (-9/+196)	snp_intergenic	lysine-specific permease/DNA-binding transcriptional regulator YeiE	consensus	1	de novo
PN23_rep2/M3_PL_clone1	PN23	rep2	M3	TriComm PN23 1xMIC COL	clone	PL		chromosome	3441769	SNP	G3441769C	rpsQ	C53W	159	snp_nonsynonymous	30S ribosomal protein S17	consensus	1	de novo
PN23_rep2/M3_PL_clone1	PN23	rep2	M3	TriComm PN23 1xMIC COL	clone	PL		chromosome	3669222	SNP	G3669222T	yhjE	M359I	1077	snp_nonsynonymous	MFS transporter	consensus	1	de novo
PN23_rep2/M3_PM_clone1	PN23	rep2	M3	TriComm PN23 1xMIC COL	clone	PM		chromosome	3529498	SNP	G3529498T	ompR	T149K	446	snp_nonsynonymous	osmolarity response regulator transcription factor OmpR	consensus	1	de novo
PN23_rep1/M6_PM_clone1	PN23	rep1	M6	TriComm PN23 1xMIC COL	clone	PM		chromosome	3529434	SNP	C3529434A	ompR	K170N	510	snp_nonsynonymous	osmolarity response regulator transcription factor OmpR	consensus	1	de novo
pOXA48_rep2/M0_306h	pOXA48	rep2	M0	TriComm KAN no drug	population		306	chromosome	2554629	SNP	C2554629T	yffL/yffM		intergenic (+372/-98)	snp_intergenic	protein YffL/protein YffM	polymorphism mode	0.204863	de novo
pOXA48_rep2/M0_306h	pOXA48	rep2	M0	TriComm KAN no drug	population		306	chromosome	3379224	SNP	G3379224A	yhcO	R89C	265	snp_nonsynonymous	barstar family protein	polymorphism mode	0.0774994	de novo
pOXA48_rep2/M0_306h	pOXA48	rep2	M0	TriComm KAN no drug	population		306	chromosome	4599281	SNP	C4599281A	prfC	A17A	51	snp_synonymous	peptide chain release factor 3	polymorphism mode	0.315958	de novo
pOXA48_rep2/M0_PL_clone1	pOXA48	rep2	M0	TriComm KAN no drug	clone	PL		chromosome	2306458	SNP	C2306458A	ompC/rcsD		intergenic (-230/-509)	snp_intergenic	porin OmpC/phosphotransferase RcsD	consensus	1	de novo
pOXA48_rep2/M0_PM_clone1	pOXA48	rep2	M0	TriComm KAN no drug	clone	PM		chromosome	3291703	SNP	C3291703T	yraR	R168H	503	snp_nonsynonymous	NAD(P)H-binding protein	consensus	1	de novo
pOXA48_rep1/M4_198h	pOXA48	rep1	M4	TriComm PVI no drug	population		198	chromosome	219233	SNP	A219233G	metN/gmhB		intergenic (-101/-87)	snp_intergenic	methionine ABC transporter ATP-binding protein MetN/D-glycero-beta-D-manno-heptose 1,7-bisphosphate 7-phosphatase	polymorphism mode	0.472529	de novo
pOXA48_rep1/M4_198h	pOXA48	rep1	M4	TriComm PVI no drug	population		198	chromosome	353489	SNP	C353489T	BW25113_RS26485/cynR		intergenic (-104/+13)	snp_intergenic	hypothetical protein/transcriptional regulator CynR	polymorphism mode	0.0585685	de novo
pOXA48_rep1/M4_198h	pOXA48	rep1	M4	TriComm PVI no drug	population		198	chromosome	433677	SNP	C433677T	yajO/dxs		intergenic (-86/+94)	snp_intergenic	1-deoxyxylulose-5-phosphate synthase YajO/1-deoxy-D-xylulose-5-phosphate synthase	polymorphism mode	0.0703793	de novo
pOXA48_rep1/M4_198h	pOXA48	rep1	M4	TriComm PVI no drug	population		198	chromosome	433678	SNP	T433678G	yajO/dxs		intergenic (-87/+93)	snp_intergenic	1-deoxyxylulose-5-phosphate synthase YajO/1-deoxy-D-xylulose-5-phosphate synthase	polymorphism mode	0.070971	de novo
pOXA48_rep1/M4_198h	pOXA48	rep1	M4	TriComm PVI no drug	population		198	chromosome	433679	SNP	C433679A	yajO/dxs		intergenic (-88/+92)	snp_intergenic	1-deoxyxylulose-5-phosphate synthase YajO/1-deoxy-D-xylulose-5-phosphate synthase	polymorphism mode	0.0696158	de novo
pOXA48_rep1/M4_198h	pOXA48	rep1	M4	TriComm PVI no drug	population		198	chromosome	1282261	SNP	G1282261A	BW25113_RS23085		noncoding (37/132 nt)	snp_noncoding	RtT sRNA	polymorphism mode	0.0830455	de novo
pOXA48_rep1/M4_198h	pOXA48	rep1	M4	TriComm PVI no drug	population		198	chromosome	1351434	SNP	T1351434A	sapA/ymjA		intergenic (-67/+246)	snp_intergenic	ABC transporter substrate-binding protein SapA/YmjA family protein	polymorphism mode	0.0501213	de novo
pOXA48_rep1/M4_198h	pOXA48	rep1	M4	TriComm PVI no drug	population		198	chromosome	1519160	SNP	G1519160T	ansP	L360I	1078	snp_nonsynonymous	L-asparagine permease	polymorphism mode	0.055521	de novo
pOXA48_rep1/M4_198h	pOXA48	rep1	M4	TriComm PVI no drug	population		198	chromosome	1562385	SNP	C1562385T	digH	V232V	696	snp_synonymous	family 10 glycosylhydrolase	polymorphism mode	0.0577197	de novo
pOXA48_rep1/M4_198h	pOXA48	rep1	M4	TriComm PVI no drug	population		198	chromosome	1678961	SNP	G1678961T	tus	G149V	446	snp_nonsynonymous	DNA replication terminus site-binding protein	polymorphism mode	0.0542521	de novo
pOXA48_rep1/M4_198h	pOXA48	rep1	M4	TriComm PVI no drug	population		198	chromosome	1849784	SNP	C1849784A	ydjG	E149*	445	snp_nonsense	NADH-dependent methylglyoxal reductase	polymorphism mode	0.0609894	de novo
pOXA48_rep1/M4_198h	pOXA48	rep1	M4	TriComm PVI no drug	population		198	chromosome	1923479	SNP	G1923479T	yebE	R162R	486	snp_synonymous	tellurite resistance TerB family protein	polymorphism mode	0.050396	de novo
pOXA48_rep1/M4_198h	pOXA48	rep1	M4	TriComm PVI no drug	population		198	chromosome	2298128	SNP	C2298128T	eco/mqo		intergenic (+256/+459)	snp_intergenic	serine protease inhibitor ecotin/malate dehydrogenase (quinone)	polymorphism mode	0.0845037	de novo
pOXA48_rep1/M4_198h	pOXA48	rep1	M4	TriComm PVI no drug	population		198	chromosome	2865823	SNP	G2865823A	ispD	C9C	27	snp_synonymous	2-C-methyl-D-erythritol 4-phosphate cytidylyltransferase	polymorphism mode	0.0547638	de novo
pOXA48_rep1/M4_198h	pOXA48	rep1	M4	TriComm PVI no drug	population		198	chromosome	3674812	SNP	C3674812A	yhjJ	Q163H	489	snp_nonsynonymous	M16 family metallopeptidase	polymorphism mode	0.0576062	de novo
pOXA48_rep1/M4_198h	pOXA48	rep1	M4	TriComm PVI no drug	population		198	chromosome	4599281	SNP	C4599281A	prfC	A17A	51	snp_synonymous	peptide chain release factor 3	polymorphism mode	0.21881	de novo
pOXA48_rep1/M4_LM_clone1	pOXA48	rep1	M4	TriComm PVI no drug	clone	LM		chromosome	4094569	SNP	G4094569T	cpxA	A112D	335	snp_nonsynonymous	envelope stress sensor histidine kinase CpxA	consensus	1	de novo
pOXA48_rep2/M4_306h	pOXA48	rep2	M4	TriComm PVI no drug	population		306	chromosome	83950	SNP	C83950T	ilvN	A36V	107	snp_nonsynonymous	acetolactate synthase small subunit	polymorphism mode	0.391649	de novo
pOXA48_rep2/M4_306h	pOXA48	rep2	M4	TriComm PVI no drug	population		306	chromosome	219233	SNP	A219233G	metN/gmhB		intergenic (-101/-87)	snp_intergenic	methionine ABC transporter ATP-binding protein MetN/D-glycero-beta-D-manno-heptose 1,7-bisphosphate 7-phosphatase	polymorphism mode	0.141638	de novo
pOXA48_rep2/M4_306h	pOXA48	rep2	M4	TriComm PVI no drug	population		306	chromosome	433677	SNP	C433677T	yajO/dxs		intergenic (-86/+94)	snp_intergenic	1-deoxyxylulose-5-phosphate synthase YajO/1-deoxy-D-xylulose-5-phosphate synthase	polymorphism mode	0.406555	de novo
pOXA48_rep2/M4_306h	pOXA48	rep2	M4	TriComm PVI no drug	population		306	chromosome	433678	SNP	T433678G	yajO/dxs		intergenic (-87/+93)	snp_intergenic	1-deoxyxylulose-5-phosphate synthase YajO/1-deoxy-D-xylulose-5-phosphate synthase	polymorphism mode	0.406642	de novo
pOXA48_rep2/M4_306h	pOXA48	rep2	M4	TriComm PVI no drug	population		306	chromosome	433679	SNP	C433679A	yajO/dxs		intergenic (-88/+92)	snp_intergenic	1-deoxyxylulose-5-phosphate synthase YajO/1-deoxy-D-xylulose-5-phosphate synthase	polymorphism mode	0.408796	de novo
pOXA48_rep2/M4_306h	pOXA48	rep2	M4	TriComm PVI no drug	population		306	chromosome	910669	SNP	A910669G	lysO/aqpZ		intergenic (-356/+139)	snp_intergenic	L-lysine exporter LysO/aquaporin Z	polymorphism mode	0.180775	de novo
pOXA48_rep2/M4_306h	pOXA48	rep2	M4	TriComm PVI no drug	population		306	chromosome	1588245	SNP	C1588245T	BW25113_RS07915		pseudogene (4099/5422 nt)	snp_pseudogene	ECSE_1600 family autotransporter	polymorphism mode	0.224346	de novo
pOXA48_rep2/M4_306h	pOXA48	rep2	M4	TriComm PVI no drug	population		306	chromosome	3529445	SNP	C3529445T	ompR	A167T	499	snp_nonsynonymous	osmolarity response regulator transcription factor OmpR	polymorphism mode	0.103495	de novo
pOXA48_rep2/M4_306h	pOXA48	rep2	M4	TriComm PVI no drug	population		306	chromosome	4599281	SNP	C4599281A	prfC	A17A	51	snp_synonymous	peptide chain release factor 3	polymorphism mode	0.290161	de novo
pOXA48_rep1/M5_198h	pOXA48	rep1	M5	TriComm PVI 16xMIC AMP	population		198	chromosome	219233	SNP	A219233G	metN/gmhB		intergenic (-101/-87)	snp_intergenic	methionine ABC transporter ATP-binding protein MetN/D-glycero-beta-D-manno-heptose 1,7-bisphosphate 7-phosphatase	polymorphism mode	0.365981	de novo
pOXA48_rep1/M5_198h	pOXA48	rep1	M5	TriComm PVI 16xMIC AMP	population		198	chromosome	433677	SNP	C433677T	yajO/dxs		intergenic (-86/+94)	snp_intergenic	1-deoxyxylulose-5-phosphate synthase YajO/1-deoxy-D-xylulose-5-phosphate synthase	polymorphism mode	0.219461	de novo
pOXA48_rep1/M5_198h	pOXA48	rep1	M5	TriComm PVI 16xMIC AMP	population		198	chromosome	433678	SNP	T433678G	yajO/dxs		intergenic (-87/+93)	snp_intergenic	1-deoxyxylulose-5-phosphate synthase YajO/1-deoxy-D-xylulose-5-phosphate synthase	polymorphism mode	0.221492	de novo
pOXA48_rep1/M5_198h	pOXA48	rep1	M5	TriComm PVI 16xMIC AMP	population		198	chromosome	433679	SNP	C433679A	yajO/dxs		intergenic (-88/+92)	snp_intergenic	1-deoxyxylulose-5-phosphate synthase YajO/1-deoxy-D-xylulose-5-phosphate synthase	polymorphism mode	0.218178	de novo
pOXA48_rep1/M5_198h	pOXA48	rep1	M5	TriComm PVI 16xMIC AMP	population		198	chromosome	1703062	SNP	T1703062C	rsxC	R629R	1887	snp_synonymous	electron transport complex subunit RsxC	polymorphism mode	0.078249	de novo
pOXA48_rep1/M5_198h	pOXA48	rep1	M5	TriComm PVI 16xMIC AMP	population		198	chromosome	2179330	SNP	G2179330T	rcnR/rcnA		intergenic (-55/-66)	snp_intergenic	Ni(II)/Co(II)-binding transcriptional repressor RcnR/nickel/cobalt efflux protein RcnA	polymorphism mode	0.0602818	de novo
pOXA48_rep1/M5_198h	pOXA48	rep1	M5	TriComm PVI 16xMIC AMP	population		198	chromosome	2242039	INS	+T at 2242039	lysP/yieE		intergenic (-28/+177)	small_indel	lysine-specific permease/DNA-binding transcriptional regulator YeiE	polymorphism mode	0.0597577	de novo
pOXA48_rep1/M5_198h	pOXA48	rep1	M5	TriComm PVI 16xMIC AMP	population		198	chromosome	3529498	SNP	G3529498T	ompR	T149K	446	snp_nonsynonymous	osmolarity response regulator transcription factor OmpR	polymorphism mode	0.170351	de novo
pOXA48_rep1/M5_198h	pOXA48	rep1	M5	TriComm PVI 16xMIC AMP	population		198	chromosome	3529502	SNP	C3529502A	ompR	G148C	442	snp_nonsynonymous	osmolarity response regulator transcription factor OmpR	polymorphism mode	0.0551672	de novo
pOXA48_rep1/M5_198h	pOXA48	rep1	M5	TriComm PVI 16xMIC AMP	population		198	chromosome	3531717	SNP	G3531717T	yhgF	G325V	974	snp_nonsynonymous	Tex family protein	polymorphism mode	0.171009	de novo
pOXA48_rep1/M5_198h	pOXA48	rep1	M5	TriComm PVI 16xMIC AMP	population		198	chromosome	3539359	SNP	A3539359G	nfuA	H126R	377	snp_nonsynonymous	Fe-S biogenesis protein NfuA	polymorphism mode	0.0929227	de novo
pOXA48_rep1/M5_198h	pOXA48	rep1	M5	TriComm PVI 16xMIC AMP	population		198	chromosome	3941693	DEL	1 bp deletion at 3941693	maoP		coding (248/339 nt)	small_indel	macrodomain Ori organization protein MaoP	polymorphism mode	0.0691447	de novo
pOXA48_rep1/M5_198h	pOXA48	rep1	M5	TriComm PVI 16xMIC AMP	population		198	chromosome	4599281	SNP	C4599281A	prfC	A17A	51	snp_synonymous	peptide chain release factor 3	polymorphism mode	0.272436	de novo
pOXA48_rep1/M5_LM_M9	pOXA48	rep1	M5	TriComm PVI 16xMIC AMP	population	LM		chromosome	420863	INS	+ATG at 420863	queA		coding (397/1071 nt)	small_indel	tRNA preQ1(34) S-adenosylmethionine ribosyltransferase-isomerase QueA	polymorphism mode	0.128761	de novo
pOXA48_rep1/M5_LM_M9	pOXA48	rep1	M5	TriComm PVI 16xMIC AMP	population	LM		chromosome	549723	SNP	C549723A	ppiB	P57P	171	snp_synonymous	peptidylprolyl isomerase B	polymorphism mode	0.052927	de novo
pOXA48_rep1/M5_LM_M9	pOXA48	rep1	M5	TriComm PVI 16xMIC AMP	population	LM		chromosome	2298492	SNP	A2298492G	eco/mqo		intergenic (+620/+95)	snp_intergenic	serine protease inhibitor ecotin/malate dehydrogenase (quinone)	polymorphism mode	0.0544009	de novo
pOXA48_rep1/M5_LM_M9	pOXA48	rep1	M5	TriComm PVI 16xMIC AMP	population	LM		chromosome	2526293	SNP	G2526293C	cysK	V176L	526	snp_nonsynonymous	cysteine synthase A	polymorphism mode	0.0939283	de novo
pOXA48_rep1/M5_LM_M9	pOXA48	rep1	M5	TriComm PVI 16xMIC AMP	population	LM		chromosome	3263315	SNP	T3263315C	yhaC/rnpB		intergenic (+354/+260)	snp_intergenic	YhaC family protein/RNase P RNA component class A	polymorphism mode	0.0562062	de novo
pOXA48_rep1/M5_LM_M9	pOXA48	rep1	M5	TriComm PVI 16xMIC AMP	population	LM		chromosome	3414086	INS	+C at 3414086	yhdX		coding (594/1182 nt)	small_indel	amino acid ABC transporter permease	polymorphism mode	0.0585108	de novo
pOXA48_rep1/M5_LM_M9	pOXA48	rep1	M5	TriComm PVI 16xMIC AMP	population	LM		chromosome	3414086	INS	+T at 3414086	yhdX		coding (594/1182 nt)	small_indel	amino acid ABC transporter permease	polymorphism mode	0.0585108	de novo
pOXA48_rep1/M5_LM_M9	pOXA48	rep1	M5	TriComm PVI 16xMIC AMP	population	LM		chromosome	4073113	SNP	G4073113A	yiiF	M9I	27	snp_nonsynonymous	protein YiiF	polymorphism mode	0.0553617	de novo
pOXA48_rep1/M5_LM_M9	pOXA48	rep1	M5	TriComm PVI 16xMIC AMP	population	LM		chromosome	4085936	SNP	G4085936A	frvA	A83V	248	snp_nonsynonymous	PTS fructose transporter subunit IIA	polymorphism mode	0.0582728	de novo
pOXA48_rep1/M5_LM_M9	pOXA48	rep1	M5	TriComm PVI 16xMIC AMP	population	LM		chromosome	4094569	SNP	G4094569T	cpxA	A112D	335	snp_nonsynonymous	envelope stress sensor histidine kinase CpxA	polymorphism mode	1	de novo
pOXA48_rep1/M5_LM_M9	pOXA48	rep1	M5	TriComm PVI 16xMIC AMP	population	LM		chromosome	4599281	SNP	C4599281A	prfC	A17A	51	snp_synonymous	peptide chain release factor 3	polymorphism mode	0.227209	de novo
pOXA48_rep1/M5_LM_M9	pOXA48	rep1	M5	TriComm PVI 16xMIC AMP	population	LM		pOXA48	18986	SNP	C18986T	IFA14_RS00100	G9S	25	snp_nonsynonymous	hypothetical protein	polymorphism mode	0.0752878	de novo
pOXA48_rep1/M5_LM_M9	pOXA48	rep1	M5	TriComm PVI 16xMIC AMP	population	LM		pOXA48	48448	SNP	C48448T	IFA14_RS00440	A424A	1272	snp_synonymous	LPD7 domain-containing protein	polymorphism mode	0.0860434	de novo
pOXA48_rep1/M5_LM_M9	pOXA48	rep1	M5	TriComm PVI 16xMIC AMP	population	LM		pOXA48	63906	SNP	T63906C	IFA14_RS00410	Y622H	1864	snp_nonsynonymous	DotA/TraY family protein	polymorphism mode	0.0656314	de novo
pOXA48_rep1/M5_PL_clone1	pOXA48	rep1	M5	TriComm PVI 16xMIC AMP	clone	PL		chromosome	433677	SUB	3 bp substitution at 433677	yajO/dxs		intergenic (-86/+92)	small_indel	1-deoxyxylulose-5-phosphate synthase YajO/1-deoxy-D-xylulose-5-phosphate synthase	consensus	1	de novo
pOXA48_rep1/M5_PL_clone2	pOXA48	rep1	M5	TriComm PVI 16xMIC AMP	clone	PL		chromosome	433677	SUB	3 bp substitution at 433677	yajO/dxs		intergenic (-86/+92)	small_indel	1-deoxyxylulose-5-phosphate synthase YajO/1-deoxy-D-xylulose-5-phosphate synthase	consensus	1	de novo
pOXA48_rep1/M5_PM_M9	pOXA48	rep1	M5	TriComm PVI 16xMIC AMP	population	PM		chromosome	1282300	SNP	T1282300G	BW25113_RS23085/BW25113_RS23090		intergenic (-3/+44)	snp_intergenic	RtT sRNA/RtT sRNA	polymorphism mode	0.057301	de novo
pOXA48_rep1/M5_PM_M9	pOXA48	rep1	M5	TriComm PVI 16xMIC AMP	population	PM		chromosome	1661199	SNP	G1661199C	bioD	T93S	278	snp_nonsynonymous	dethiobiotin synthase	polymorphism mode	0.0808005	de novo
pOXA48_rep1/M5_PM_M9	pOXA48	rep1	M5	TriComm PVI 16xMIC AMP	population	PM		chromosome	4599281	SNP	C4599281A	prfC	A17A	51	snp_synonymous	peptide chain release factor 3	polymorphism mode	0.285623	de novo
pOXA48_rep1/M5_PM_M9	pOXA48	rep1	M5	TriComm PVI 16xMIC AMP	population	PM		pOXA48	48448	SNP	C48448T	IFA14_RS00440	A424A	1272	snp_synonymous	LPD7 domain-containing protein	polymorphism mode	0.0523291	de novo
pOXA48_rep1/M5_PM_M9	pOXA48	rep1	M5	TriComm PVI 16xMIC AMP	population	PM		pOXA48	48672	SNP	C48672A	IFA14_RS00440	A499D	1496	snp_nonsynonymous	LPD7 domain-containing protein	polymorphism mode	0.050323	de novo
pOXA48_rep1/M5_PM_M9	pOXA48	rep1	M5	TriComm PVI 16xMIC AMP	population	PM		pOXA48	48687	SNP	T48687C	IFA14_RS00440	V504A	1511	snp_nonsynonymous	LPD7 domain-containing protein	polymorphism mode	0.189123	de novo
pOXA48_rep1/M5_PM_M9	pOXA48	rep1	M5	TriComm PVI 16xMIC AMP	population	PM		pOXA48	48776	SNP	A48776G	IFA14_RS00440	T534A	1600	snp_nonsynonymous	LPD7 domain-containing protein	polymorphism mode	0.0864272	de novo
pOXA48_rep1/M5_PM_M9	pOXA48	rep1	M5	TriComm PVI 16xMIC AMP	population	PM		pOXA48	48777	SNP	C48777T	IFA14_RS00440	T534I	1601	snp_nonsynonymous	LPD7 domain-containing protein	polymorphism mode	0.0704203	de novo
pOXA48_rep2/M5_306h	pOXA48	rep2	M5	TriComm PVI 16xMIC AMP	population		306	chromosome	910664	SNP	C910664T	lysO/aqpZ		intergenic (-351/+144)	snp_intergenic	L-lysine exporter LysO/aquaporin Z	polymorphism mode	0.0992684	de novo
pOXA48_rep2/M5_306h	pOXA48	rep2	M5	TriComm PVI 16xMIC AMP	population		306	chromosome	1954292	SNP	C1954292T	yecM/argS		intergenic (-189/-27)	snp_intergenic	VOC family protein/arginine--tRNA ligase	polymorphism mode	0.0522232	de novo
pOXA48_rep2/M5_306h	pOXA48	rep2	M5	TriComm PVI 16xMIC AMP	population		306	chromosome	3868757	SNP	T3868757C	dgoR/yidX		intergenic (-237/-41)	snp_intergenic	D-galactonate utilization transcriptional regulator DgoR/protein YidX	polymorphism mode	0.0567679	de novo
pOXA48_rep2/M5_306h	pOXA48	rep2	M5	TriComm PVI 16xMIC AMP	population		306	chromosome	4599281	SNP	C4599281A	prfC	A17A	51	snp_synonymous	peptide chain release factor 3	polymorphism mode	0.297509	de novo
pOXA48_rep2/M5_306h	pOXA48	rep2	M5	TriComm PVI 16xMIC AMP	population		306	pOXA48	48582	SNP	A48582C	IFA14_RS00440	D469A	1406	snp_nonsynonymous	LPD7 domain-containing protein	polymorphism mode	0.113765	de novo
pOXA48_rep2/M5_306h	pOXA48	rep2	M5	TriComm PVI 16xMIC AMP	population		306	pOXA48	48597	SNP	T48597C	IFA14_RS00440	V474A	1421	snp_nonsynonymous	LPD7 domain-containing protein	polymorphism mode	0.079474	de novo
pOXA48_rep2/M5_306h	pOXA48	rep2	M5	TriComm PVI 16xMIC AMP	population		306	pOXA48	48687	SNP	T48687C	IFA14_RS00440	V504A	1511	snp_nonsynonymous	LPD7 domain-containing protein	polymorphism mode	0.097127	de novo
pOXA48_rep2/M5_306h	pOXA48	rep2	M5	TriComm PVI 16xMIC AMP	population		306	pOXA48	48731	SNP	A48731G	IFA14_RS00440	T519A	1555	snp_nonsynonymous	LPD7 domain-containing protein	polymorphism mode	0.0520248	de novo
pOXA48_rep2/M5_306h	pOXA48	rep2	M5	TriComm PVI 16xMIC AMP	population		306	pS2313M_msfGFP	1698	SNP	T1698C	msfGFP	L7P	20	snp_nonsynonymous	msfGFP	polymorphism mode	0.053699	de novo
pOXA48_rep2/M5_306h	pOXA48	rep2	M5	TriComm PVI 16xMIC AMP	population		306	pS2313M_msfGFP	1699	SNP	G1699A	msfGFP	L7L	21	snp_synonymous	msfGFP	polymorphism mode	0.0636015	de novo
pOXA48_rep2/M5_PL_clone2	pOXA48	rep2	M5	TriComm PVI 16xMIC AMP	clone	PL		chromosome	1749991	SNP	A1749991T	pykF	K13*	37	snp_nonsense	pyruvate kinase PykF	consensus	1	de novo
pOXA48_rep2/M5_PL_clone2	pOXA48	rep2	M5	TriComm PVI 16xMIC AMP	clone	PL		chromosome	2024025	SNP	C2024025G	vsr	L125L	375	snp_synonymous	VSPR family DNA mismatch endonuclease	consensus	1	de novo
pOXA48_rep1/M6_198h	pOXA48	rep1	M6	TriComm PVB no drug	population		198	chromosome	83950	SNP	C83950T	ilvN	A36V	107	snp_nonsynonymous	acetolactate synthase small subunit	polymorphism mode	0.208024	de novo
pOXA48_rep1/M6_198h	pOXA48	rep1	M6	TriComm PVB no drug	population		198	chromosome	433677	SNP	C433677T	yajO/dxs		intergenic (-86/+94)	snp_intergenic	1-deoxyxylulose-5-phosphate synthase YajO/1-deoxy-D-xylulose-5-phosphate synthase	polymorphism mode	0.576842	de novo
pOXA48_rep1/M6_198h	pOXA48	rep1	M6	TriComm PVB no drug	population		198	chromosome	433678	SNP	T433678G	yajO/dxs		intergenic (-87/+93)	snp_intergenic	1-deoxyxylulose-5-phosphate synthase YajO/1-deoxy-D-xylulose-5-phosphate synthase	polymorphism mode	0.572103	de novo
pOXA48_rep1/M6_198h	pOXA48	rep1	M6	TriComm PVB no drug	population		198	chromosome	433679	SNP	C433679A	yajO/dxs		intergenic (-88/+92)	snp_intergenic	1-deoxyxylulose-5-phosphate synthase YajO/1-deoxy-D-xylulose-5-phosphate synthase	polymorphism mode	0.57412	de novo
pOXA48_rep1/M6_198h	pOXA48	rep1	M6	TriComm PVB no drug	population		198	chromosome	982560	SNP	T982560A	ompF/asnS		intergenic (-122/+481)	snp_intergenic	porin OmpF/asparagine--tRNA ligase	polymorphism mode	0.34625	de novo
pOXA48_rep1/M6_198h	pOXA48	rep1	M6	TriComm PVB no drug	population		198	chromosome	1703050	SNP	C1703050A	rsxC	A625A	1875	snp_synonymous	electron transport complex subunit RsxC	polymorphism mode	0.0504975	de novo
pOXA48_rep1/M6_198h	pOXA48	rep1	M6	TriComm PVB no drug	population		198	chromosome	2298492	SNP	A2298492G	eco/mqo		intergenic (+620/+95)	snp_intergenic	serine protease inhibitor ecotin/malate dehydrogenase (quinone)	polymorphism mode	0.0700545	de novo
pOXA48_rep1/M6_198h	pOXA48	rep1	M6	TriComm PVB no drug	population		198	chromosome	2470761	SNP	G2470761A	dsdC	C116C	348	snp_synonymous	DNA-binding transcriptional regulator DsdC	polymorphism mode	0.126468	de novo
pOXA48_rep1/M6_198h	pOXA48	rep1	M6	TriComm PVB no drug	population		198	chromosome	2554629	SNP	C2554629G	yffL/yffM		intergenic (+372/-98)	snp_intergenic	protein YffL/protein YffM	polymorphism mode	0.100059	de novo
pOXA48_rep1/M6_198h	pOXA48	rep1	M6	TriComm PVB no drug	population		198	chromosome	3669222	SNP	G3669222T	yhjE	M359I	1077	snp_nonsynonymous	MFS transporter	polymorphism mode	0.25715	de novo
pOXA48_rep1/M6_198h	pOXA48	rep1	M6	TriComm PVB no drug	population		198	chromosome	3844386	SNP	T3844386G	ilvN	T23P	67	snp_nonsynonymous	acetolactate synthase small subunit	polymorphism mode	0.21823	de novo
pOXA48_rep1/M6_198h	pOXA48	rep1	M6	TriComm PVB no drug	population		198	chromosome	4143544	SNP	C4143544T	ppc/argE		intergenic (-518/+80)	snp_intergenic	phosphoenolpyruvate carboxylase/acetylornithine deacetylase	polymorphism mode	0.050283	de novo
pOXA48_rep2/M6_306h	pOXA48	rep2	M6	TriComm PVB no drug	population		306	chromosome	180183	SNP	C180183T	cdaR/yaeH		intergenic (+76/+13)	snp_intergenic	DNA-binding transcriptional regulator CdaR/DUF3461 family protein	polymorphism mode	0.0934973	de novo
pOXA48_rep2/M6_306h	pOXA48	rep2	M6	TriComm PVB no drug	population		306	chromosome	203469	SNP	G203469A	dnaE	L619L	1857	snp_synonymous	DNA polymerase III subunit alpha	polymorphism mode	0.134346	de novo
pOXA48_rep2/M6_306h	pOXA48	rep2	M6	TriComm PVB no drug	population		306	chromosome	433677	SNP	C433677T	yajO/dxs		intergenic (-86/+94)	snp_intergenic	1-deoxyxylulose-5-phosphate synthase YajO/1-deoxy-D-xylulose-5-phosphate synthase	polymorphism mode	0.421844	de novo
pOXA48_rep2/M6_306h	pOXA48	rep2	M6	TriComm PVB no drug	population		306	chromosome	433678	SNP	T433678G	yajO/dxs		intergenic (-87/+93)	snp_intergenic	1-deoxyxylulose-5-phosphate synthase YajO/1-deoxy-D-xylulose-5-phosphate synthase	polymorphism mode	0.419019	de novo
pOXA48_rep2/M6_306h	pOXA48	rep2	M6	TriComm PVB no drug	population		306	chromosome	433679	SNP	C433679A	yajO/dxs		intergenic (-88/+92)	snp_intergenic	1-deoxyxylulose-5-phosphate synthase YajO/1-deoxy-D-xylulose-5-phosphate synthase	polymorphism mode	0.416553	de novo
pOXA48_rep2/M6_306h	pOXA48	rep2	M6	TriComm PVB no drug	population		306	chromosome	982560	SNP	T982560A	ompF/asnS		intergenic (-122/+481)	snp_intergenic	porin OmpF/asparagine--tRNA ligase	polymorphism mode	0.266801	de novo
pOXA48_rep2/M6_306h	pOXA48	rep2	M6	TriComm PVB no drug	population		306	chromosome	1191676	SNP	C1191676T	icd	H366H	1098	snp_synonymous	NADP-dependent isocitrate dehydrogenase	polymorphism mode	0.0587673	de novo
pOXA48_rep2/M6_306h	pOXA48	rep2	M6	TriComm PVB no drug	population		306	chromosome	1191688	SNP	C1191688T	icd	T370T	1110	snp_synonymous	NADP-dependent isocitrate dehydrogenase	polymorphism mode	0.0522494	de novo
pOXA48_rep2/M6_306h	pOXA48	rep2	M6	TriComm PVB no drug	population		306	chromosome	3026191	SNP	C3026191T	yqfG	R6C	16	snp_nonsynonymous	protein YqfG	polymorphism mode	0.0687947	de novo
pOXA48_rep2/M6_306h	pOXA48	rep2	M6	TriComm PVB no drug	population		306	chromosome	3438596	SNP	C3438596A	rpsE/rplR		intergenic (-8/+7)	snp_intergenic	30S ribosomal protein S5/50S ribosomal protein L18	polymorphism mode	0.108066	de novo
pOXA48_rep2/M6_306h	pOXA48	rep2	M6	TriComm PVB no drug	population		306	chromosome	3441717	SNP	T3441717C	rpsQ	K71E	211	snp_nonsynonymous	30S ribosomal protein S17	polymorphism mode	0.0513964	de novo
pOXA48_rep2/M6_306h	pOXA48	rep2	M6	TriComm PVB no drug	population		306	chromosome	3669222	SNP	G3669222T	yhjE	M359I	1077	snp_nonsynonymous	MFS transporter	polymorphism mode	0.336636	de novo
pOXA48_rep2/M6_306h	pOXA48	rep2	M6	TriComm PVB no drug	population		306	chromosome	3844386	SNP	T3844386G	ilvN	T23P	67	snp_nonsynonymous	acetolactate synthase small subunit	polymorphism mode	0.352354	de novo
pOXA48_rep2/M6_306h	pOXA48	rep2	M6	TriComm PVB no drug	population		306	chromosome	4390126	SNP	C4390126A	hfq	Q8K	22	snp_nonsynonymous	RNA chaperone Hfq	polymorphism mode	0.0778031	de novo
pOXA48_rep2/M6_306h	pOXA48	rep2	M6	TriComm PVB no drug	population		306	chromosome	4599281	SNP	C4599281A	prfC	A17A	51	snp_synonymous	peptide chain release factor 3	polymorphism mode	0.316781	de novo
pOXA48_rep1/M7_198h	pOXA48	rep1	M7	TriComm PVB 16xMIC AMP	population		198	chromosome	83884	SNP	G83884A	ilvN	G14D	41	snp_nonsynonymous	acetolactate synthase small subunit	polymorphism mode	0.088963	de novo
pOXA48_rep1/M7_198h	pOXA48	rep1	M7	TriComm PVB 16xMIC AMP	population		198	chromosome	433677	SNP	C433677T	yajO/dxs		intergenic (-86/+94)	snp_intergenic	1-deoxyxylulose-5-phosphate synthase YajO/1-deoxy-D-xylulose-5-phosphate synthase	polymorphism mode	0.403721	de novo
pOXA48_rep1/M7_198h	pOXA48	rep1	M7	TriComm PVB 16xMIC AMP	population		198	chromosome	433678	SNP	T433678G	yajO/dxs		intergenic (-87/+93)	snp_intergenic	1-deoxyxylulose-5-phosphate synthase YajO/1-deoxy-D-xylulose-5-phosphate synthase	polymorphism mode	0.403798	de novo
pOXA48_rep1/M7_198h	pOXA48	rep1	M7	TriComm PVB 16xMIC AMP	population		198	chromosome	433679	SNP	C433679A	yajO/dxs		intergenic (-88/+92)	snp_intergenic	1-deoxyxylulose-5-phosphate synthase YajO/1-deoxy-D-xylulose-5-phosphate synthase	polymorphism mode	0.40471	de novo
pOXA48_rep1/M7_198h	pOXA48	rep1	M7	TriComm PVB 16xMIC AMP	population		198	chromosome	446552	SNP	T446552C	cyoA	N172S	515	snp_nonsynonymous	cytochrome o ubiquinol oxidase subunit II	polymorphism mode	0.159924	de novo
pOXA48_rep1/M7_198h	pOXA48	rep1	M7	TriComm PVB 16xMIC AMP	population		198	chromosome	1282261	SNP	G1282261A	BW25113_RS23085		noncoding (37/132 nt)	snp_noncoding	RtT sRNA	polymorphism mode	0.0577912	de novo
pOXA48_rep1/M7_198h	pOXA48	rep1	M7	TriComm PVB 16xMIC AMP	population		198	chromosome	2208075	SNP	A2208075C	btsS	F17V	49	snp_nonsynonymous	two-component regulatory system sensor histidine kinase BtsS	polymorphism mode	0.0769081	de novo
pOXA48_rep1/M7_198h	pOXA48	rep1	M7	TriComm PVB 16xMIC AMP	population		198	chromosome	2640373	SNP	C2640373T	pbpC	W104*	312	snp_nonsense	peptidoglycan glycosyltransferase PbpC	polymorphism mode	0.053462	de novo
pOXA48_rep1/M7_198h	pOXA48	rep1	M7	TriComm PVB 16xMIC AMP	population		198	chromosome	2839284	SNP	G2839284A	hycE	P183S	547	snp_nonsynonymous	formate hydrogenlyase subunit HycE	polymorphism mode	0.0513659	de novo
pOXA48_rep1/M7_198h	pOXA48	rep1	M7	TriComm PVB 16xMIC AMP	population		198	chromosome	3483969	SNP	G3483969T	pabA	P74T	220	snp_nonsynonymous	aminodeoxychorismate synthase component 2	polymorphism mode	0.307092	de novo
pOXA48_rep1/M7_198h	pOXA48	rep1	M7	TriComm PVB 16xMIC AMP	population		198	chromosome	3844350	SNP	T3844350G	ilvN	N35H	103	snp_nonsynonymous	acetolactate synthase small subunit	polymorphism mode	0.0519524	de novo
pOXA48_rep1/M7_198h	pOXA48	rep1	M7	TriComm PVB 16xMIC AMP	population		198	chromosome	3844386	SNP	T3844386G	ilvN	T23P	67	snp_nonsynonymous	acetolactate synthase small subunit	polymorphism mode	0.174128	de novo
pOXA48_rep1/M7_198h	pOXA48	rep1	M7	TriComm PVB 16xMIC AMP	population		198	chromosome	3902297	SNP	A3902297G	pstA	V168A	503	snp_nonsynonymous	phosphate ABC transporter permease PstA	polymorphism mode	0.116809	de novo
pOXA48_rep1/M7_198h	pOXA48	rep1	M7	TriComm PVB 16xMIC AMP	population		198	chromosome	4599281	SNP	C4599281A	prfC	A17A	51	snp_synonymous	peptide chain release factor 3	polymorphism mode	0.380576	de novo
pOXA48_rep1/M7_LM_clone1	pOXA48	rep1	M7	TriComm PVB 16xMIC AMP	clone	LM		chromosome	3383143	SNP	A3383143C	aaeR	T89P	265	snp_nonsynonymous	HTH-type transcriptional activator AaeR	consensus	1	de novo
pOXA48_rep1/M7_LM_clone1	pOXA48	rep1	M7	TriComm PVB 16xMIC AMP	clone	LM		pOXA48	33165	DEL	12349 bp deletion at 33165	[IFA14_RS00230]–[IFA14_RS00325]			large_deletion	pOXA-48 conjugative transfer region: ssb, mobA, traI, DotD/TraH lipoprotein, type IV secretion system genes	consensus	1	de novo	LM_PVB
pOXA48_rep1/M7_LM_clone2	pOXA48	rep1	M7	TriComm PVB 16xMIC AMP	clone	LM		chromosome	3368036	SNP	G3368036A	nanR/dcuC		intergenic (-188/-192)	snp_intergenic	transcriptional regulator NanR/anaerobic C4-dicarboxylate transporter DcuC	consensus	1	de novo
pOXA48_rep1/M7_LM_clone2	pOXA48	rep1	M7	TriComm PVB 16xMIC AMP	clone	LM		chromosome	3383143	SNP	A3383143C	aaeR	T89P	265	snp_nonsynonymous	HTH-type transcriptional activator AaeR	consensus	1	de novo
pOXA48_rep1/M7_LM_clone2	pOXA48	rep1	M7	TriComm PVB 16xMIC AMP	clone	LM		pOXA48	33165	DEL	12349 bp deletion at 33165	[IFA14_RS00230]–[IFA14_RS00325]			large_deletion	pOXA-48 conjugative transfer region: ssb, mobA, traI, DotD/TraH lipoprotein, type IV secretion system genes	consensus	1	de novo	LM_PVB
pOXA48_rep2/M7_LM_clone1	pOXA48	rep2	M7	TriComm PVB 16xMIC AMP	clone	LM		chromosome	3383143	SNP	A3383143C	aaeR	T89P	265	snp_nonsynonymous	HTH-type transcriptional activator AaeR	consensus	1	de novo
pOXA48_rep2/M7_LM_clone1	pOXA48	rep2	M7	TriComm PVB 16xMIC AMP	clone	LM		pOXA48	33165	DEL	12349 bp deletion at 33165	[IFA14_RS00230]–[IFA14_RS00325]			large_deletion	pOXA-48 conjugative transfer region: ssb, mobA, traI, DotD/TraH lipoprotein, type IV secretion system genes	consensus	1	de novo	LM_PVB
pOXA48_rep2/M7_LM_clone2	pOXA48	rep2	M7	TriComm PVB 16xMIC AMP	clone	LM		chromosome	3383143	SNP	A3383143C	aaeR	T89P	265	snp_nonsynonymous	HTH-type transcriptional activator AaeR	consensus	1	de novo
pOXA48_rep2/M7_LM_clone2	pOXA48	rep2	M7	TriComm PVB 16xMIC AMP	clone	LM		pOXA48	33165	DEL	12349 bp deletion at 33165	[IFA14_RS00230]–[IFA14_RS00325]			large_deletion	pOXA-48 conjugative transfer region: ssb, mobA, traI, DotD/TraH lipoprotein, type IV secretion system genes	consensus	1	de novo	LM_PVB
