## Supplementary Table 3 for "Development of a stable microbial community for the study of plasmid-mediated antimicrobial resistance in a continuous culturing device"

### Sheet: Sheet1
Name	Genotype	Plasmid	Resistance	Source	Notes: list all verifications done on the strain, e.g. sequencing, sensitivity checks. Also note any observations or doubts about the strain
Escherichia coli
BW25113	BW25113			Lab stock
ΔpheA	JW2580-1 / KA197, ΔpheA762::kan		KmR	Keio Collection (Baba, T., et al., 2006)	PCR checked
ΔmetA	JW3973-1 / DL41, ΔmetA780::kan		KmR
ΔlysA	JW2806-1 / KL334, ΔlysA763::kan		KmR
BW25113 ΔpheA	BW25113, ΔpheA			This study
BW25113 ΔmetA	BW25113, ΔmetA
BW25113 ΔlysA	BW25113, ΔlysA
PL	BW25113, ΔpheA and ΔlysA	pSEVA2313M (msfgfp) (pBBR1, PEM7)	KmR	This study, the plasmid from generous gift from Häußler’s lab (Frommeyer, Y. N. et al., 2025)	PCR checked + sequenced, MIC measurement
PM	BW25113, ΔpheA and ΔmetA	pSEVA2313S (mScarlet), (pBBR1, PEM7)	KmR
LM	BW25113, ΔlysA and ΔmetA, KmR		KmR	This study
PVI	BW25113, ΔlysA and ΔmetA, KmR	pOXA-48 (PVI)	KmR, AmpR	This study, the plasmid from generous gift from San Millan’s lab (DelaFuente, J., et al., 2022)
PVB	BW25113, ΔlysA and ΔmetA, KmR	pOXA-48 (PVB)	KmR, AmpR
PN23	BW25113, ΔlysA and ΔmetA, KmR	PN23 IncX4, mcr1-ColR	KmR, ColR	This study, the plasmid from generous gift from MacLean’s lab (Jangir, P.K., et al., 2023)
pSIM5		pSC101 ori, λ Red System, CmR	CmR	Generous gift from Dr. Laganenka
pCP20		pSC101 ori, FRT sites, CmR, AmpR	CmR, AmpR	Generous gift from Brüser's lab
