## Supplementary Table 4 for "Development of a stable microbial community for the study of plasmid-mediated antimicrobial resistance in a continuous culturing device"

### Sheet: Sheet1
Number	Name	Sequence	Purpose / Comments
TRI1	metA F	ATCTGGATGTCTAAACGTATAAGCGTATGTAGTGAGGTAATCAGGTTATG	For P1 transduction experiment, using to verify single knock out metA/lysA/pheA
TRI2	lysA F	TTTATGATGTGGCGTAATCATAAAAAAGCACTTATCTGGAGTTTGTTATG
TRI3	pheA F	CTCCCAAATCGGGGGGCCTTTTTTATTGATAACAAAAAGGCAACACTATG
TRI4	k1	CAGTCATAGCCGAATAGCCT
TRI5	k2	CGGTGCCCTGAATGAACTGC
TRI6	metA K1 F	ATCTGGATGTCTAAACGTATAAGCGTATGTAGTGAGGTAATCAGGTTATGATTCCGGGGATCCGTCGACC	λ-red deletion of metA: amplification of the kan recombination cassette
TRI7	metA K2 R	TCACAGAAGATTAATCCAGCGTTGGATTCATGTGCCGTAGATCGTATGGCGTGTAGGCTGGAGCTGCTTCG
TRI8	metA V1 F	CATCAGGATCGATAAACAGCGCATCCATATG	Verification primer for metA knock out and wild-type
TRI9	metA V2 R	AGTTCATCGGTTGTTGTTGCCTGTTCAGT
TRI10	metA C1 F	GACAACTTCTCGTGCGTCTG
TRI11	metA C2 R	GTATGGCGTGATCTGGTAGAC
TRI12	pheA K1 F	CTCCCAAATCGGGGGGCCTTTTTTATTGATAACAAAAAGGCAACACTATGATTCCGGGGATCCGTCGACC	λ-red deletion of pheA: amplification of the kan recombination cassette
TRI13	pheA K2 R	GATTCACATCATCCGGCACCTTTTCATCAGGTTGGATCAACAGGCACTACTGTAGGCTGGAGCTGCTTCG
TRI14	pheA V1 F	GCAACATCGGTGAAAGACGCCAA	Verification primer for pheA knock out and wild-type
TRI15	pheA V2 R	GGCGATGGTCGGGCGACTGTTT
TRI16	pheA C1 F	CATTACTCGCCTGTTCCAGC
TRI17	pheA C2 R	TCCGCTGATTCAAGATTGGC
TRI18	lysA K1 F_new	CTCCGTCGCTGGAGGCAAGTCATCATGCAACCAGCGACTAACCGCAGTTAATTCCGGGGATCCGTCGACC	λ-red deletion of lysA: amplification of the kan recombination cassette
TRI19	lysA K1 R_new	AAAAAAGCACTTATCTGGAGTTTGTTATGCCACATTCACTGTTCAGCACCTGTAGGCTGGAGCTGCTTCG
TRI20	lysA V1 F_new	TAATGGTATTGATGTACCGGGTGAGAT	Verification primer for lysA knock out and wild-type
TRI21	lysA V4 R_new	GCGCTCAAACAATTTCAGCCCGAT
TRI22	lysA V2 R	TGTAGGCTGGAGCTGCTTCG
TRI23	lysA V3 F	ATTCCGGGGATCCGTCGACC
TRI24	lysA C1 F	CTGCTGGGTAAAGACATCGC
TRI25	lysA C2 F	GGGTCTACGATGCGCAAATT
TRI26	lysA V4 R v2	GGATGTAATCGCCCACGTACG
TRI27	Km FWD	ATTCCGGGGATCCGTCGACC	Amplification KmR cassette
TRI28	Km REV	TGTAGGCTGGAGCTGCTTCG
TRI29	Oxa-48 Fw	TTGGTGGCATCGATTATCGG	Amplification pOXA-48 plasmid
TRI30	Oxa-48 Rev	GAGCACTTCTTTTGTGATGGC
