## Supplementary Table 6 for "Development of a stable microbial community for the study of plasmid-mediated antimicrobial resistance in a continuous culturing device"

### Sheet: Sheet1
Parameter	Best-fit value (h⁻¹)	Lower 95% CI	Upper 95% CI
μ_LM	0.000317	0.000219	0.000415
μ_PM	0.000507	0.000253	0.000761
μ_PL	0.000434	0.000261	0.000608
α_LM	0.764541	0.593188	0.935894
α_PM	0.056703	0.047068	0.066337
α_PL	0.120152	0.099695	0.140608
δ	0.069218	0.063617	0.074819
